# Intermanual transfer of visuomotor adaptation is related to awareness

**DOI:** 10.1101/617407

**Authors:** Susen Werner, Heiko K. Strüder, Opher Donchin

**Author notes:** Corresponding author: Susen Werner, Institute of Movement and Neurosciences, German Sport University, Am Sportpark Müngersdorf 6, 50933 Köln, Germany.

## Abstract

Previous studies compared the effects of gradual and sudden adaptation on intermanual transfer to find out whether transfer depends on awareness of the perturbation. Results from different groups were contradictory. Since results of our own study suggest that awareness depends on perturbation size, we hypothesize that awareness-related intermanual transfer will only appear after adaptation to a large, sudden perturbation but not after adaptation to a small sudden perturbation or a gradual perturbation, large or small. To confirm this, four groups (S30, G30, S75, G75) of subjects performed out-and-back reaching movements with their right arm. In a baseline block, they received veridical visual feedback of hand position. In the subsequent adaptation block, feedback was rotated by 30 deg (S30, G30) or 75 deg (S75, G75). This rotation was either introduced suddenly (S30, S75) or gradually in steps of 3 deg (G30, G75). After the adaptation block, subjects did an awareness test comprising exclusion and inclusion conditions. The experiment concluded with an intermanual transfer block, in which movements were performed with the left arm under rotated feedback, and a washout block again under veridical feedback. We used a hierarchical Bayesian model to estimate individual movement directions and group averages. The movement directions in different conditions were then used to calculate group and individual indexes of adaptation, awareness, unawareness, transfer and washout. Both awareness and transfer were larger in S75 than in other groups, while unawareness and washout were smaller in S75 than in other groups. Furthermore, the size of awareness indices correlated to intermanual transfer across subjects, even when transfer was normalized to final adaptation level. Thus, we show for the first time that the amount of intermanual transfer directly relates to the extent of awareness of the learned perturbation.
