## Supplemental Dataset 1 for "Intermanual transfer of visuomotor adaptation is related to awareness"

Mean movement directions for each episode
Group	Baseline no feedback	Baseline no feedback	Baseline left hand	Baseline left hand	Baseline right hand	Baseline right hand	Adaptation	Adaptation	Adaptation	Adaptation	Adaptation	Adaptation	Adaptation	Adaptation	Adaptation	Adaptation	Adaptation	Adaptation	Adaptation	Adaptation	Adaptation	Adaptation	Adaptation	Adaptation	Adaptation	Adaptation	Adaptation	Adaptation	Adaptation	Adaptation	Adaptation	Exclusion/inclusion	Exclusion/inclusion	Refresh	Refresh	Inclusion/exclusion	Inclusion/exclusion	Refresh	Refresh	Intermanual transfer	Intermanual transfer	Refresh	Refresh	Deadaptation	Deadaptation	Deadaptation	Deadaptation	Deadaptation
G30	0,480428756	-2,387454343	-0,365703503	-1,14972638	-1,157224223	-2,569089346	-1,602936227	0,35440497	-5,200049415	-6,746018122	-10,45150779	-8,334323261	-12,80465662	-11,4428246	-19,94785297	-20,29384871	-22,03181122	-19,44298462	-19,55935693	-26,22990321	-24,80976461	-21,82364233	-23,64235212	-27,10210096	-25,87888375	-27,07366608	-27,67737198	-26,52231663	-27,12589144	-28,05215133	-30,74017604	-22,58117092	-16,82910822	-22,11283721	-23,77539691	-21,58501931	-22,46471752	-21,59679157	-22,40563326	-5,529775618	-10,47331065	-26,64944941	-27,70532799	-18,09522035	-17,24541839	-11,6038279	-7,575244068	-8,697298731
G30	3,03614054	-0,540515174	3,196875856	-3,728412392	-1,383887653	-1,262286977	-0,031078332	0,048426522	-4,573590973	-0,626201264	-8,965139635	-8,163090689	-12,05032901	-11,85658219	-14,40509475	-14,25119806	-20,82548737	-18,82841571	-19,03000715	-20,7342404	-23,28545118	-20,2517928	-23,56866236	-24,05416047	-22,26904262	-19,72107716	-24,11931273	-26,54117953	-24,30806368	-26,73767282	-29,84241113	-20,63141923	-21,74896247	-30,27316114	-27,92992804	-24,51836415	-26,73566314	-18,75347923	-18,820257	-8,466719457	-9,803152105	-22,03119623	-25,31181879	-19,95502204	-18,81147514	-20,20855438	-13,45835982	-8,282175628
G30	3,054814102	0,782175366	-2,066404526	-1,87361161	2,463419519	-0,554577398	-20,60718731	-0,471349601	-3,345847706	-2,135678334	-4,472122232	-8,512929071	-8,226825864	-10,48536277	-10,35177724	-19,98611593	-15,2399472	-17,61718262	-18,48522555	-27,91486045	-23,12592451	-20,8375544	-22,86362246	-25,07533734	-19,9325267	-24,19252603	-23,57617862	-22,18055723	-19,99721415	-23,38051982	-25,68748237	-24,81889397	-17,13848928	-23,19882167	-18,58109687	-20,95285492	-19,96612666	-17,01539848	-19,61551563	-12,63062096	-14,2586363	-15,64500439	-21,78651189	-21,98324816	3,423998347	-10,275906	-4,166144323	-11,43162184
G30	2,721953158	3,998697775	-1,528869378	-2,601073776	2,676680103	-0,937547276	5,599691815	-0,459372105	0,403976906	-6,559391292	-3,781177028	-4,766529944	-0,716400614	-14,05962003	-12,18687193	-12,0477042	-16,34637258	-17,41038083	-10,12497041	-13,42378826	-12,02460426	-19,15508893	-17,7012606	-18,26261453	-19,83308547	-20,35513836	-17,98823294	-17,00453756	-21,43176921	-24,03124724	-23,71233326	-19,94627588	-17,47127159	-18,33954853	-17,5223589	-19,98306283	-20,21727561	-21,00998189	-19,34385333	-6,833806055	-8,51615506	-19,25884933	-25,67976411	-24,38480711	-18,24453522	-13,9666093	-10,51295487	-11,87426792
G30	0,122370879	1,39366372	-2,265988844	-3,436558593	0,7139925	0,157542178	2,926686572	0,487805573	-3,051380681	-1,328227305	-7,388851868	-5,684379684	-10,68400359	-14,29015714	-13,5772397	-14,8712139	-13,59675182	-13,35004635	-23,54044087	-22,90712862	-21,28213571	-20,50437282	-22,49939544	-23,04888359	-21,2386294	-21,88819946	-27,18209834	-21,15065044	-24,622361	-22,68816313	-26,46292864	-16,88594925	-22,31186983	-20,53937315	-25,36066779	-18,36460194	-21,48776536	-29,78194793	-23,83061951	-8,7620333	-14,22775651	-26,3483609	-31,13317861	-19,4878809	-17,79619981	-13,78258645	-14,87238115	-9,609637175
G30	1,068756177	2,033556594	-2,169428395	-5,649391283	1,875676931	1,205282485	1,778121862	-2,18330914	-0,641137963	1,447601525	-4,557235228	-9,122492706	-11,282098	-14,5098533	-11,78308662	-15,47170104	-18,39159437	-19,91323123	-19,68569955	-21,30400786	-21,41619239	-24,78483315	-26,28260174	-26,81644105	-28,14671293	-26,78251633	-28,09413718	-25,03287832	-29,88894128	-27,21308968	-24,01326751	-20,03902265	-25,6305557	-20,35011605	-29,2342452	-26,86727247	-29,69644341	-27,87318218	-21,91460889	-10,5899344	-8,779618415	-25,76472607	-25,68196779	-19,0351548	-19,90367915	-16,04189184	-7,396464784	-9,952930391
G30	1,241225385	0,125359794	-1,516479969	-3,213000649	4,141889147	3,499617609	0,310857254	0,313973856	-1,438313081	-6,028341715	-4,548039215	-3,453634485	-10,45368437	-17,21112181	-16,45003132	-18,39024882	-18,29017742	-20,07138025	-17,28908695	-21,20828155	-19,94868172	-23,71315477	-21,94555139	-19,99295716	-22,53323103	-20,89439439	-24,53382812	-25,15727852	-22,03599852	-23,07592396	-25,66773978	-22,12766544	-23,32438912	-16,96089318	-21,14639688	-25,66238734	-20,06323952	-27,80726317	-21,84537556	-21,95784646	-4,78170969	-26,50215764	-29,40733055	-24,13433121	-15,65995042	-15,68717127	-8,576683306	-11,12738655
G30	5,682834274	-0,363288566	-3,542091625	-6,204729055	-1,175013041	-2,272912054	-0,104148623	-6,354749188	-1,485955943	-3,466302606	-4,847189019	-8,503502929	-10,64085857	-12,86165236	-22,2486394	-14,42705137	-14,54281755	-21,8318011	-17,66366854	-18,91542352	-18,24702283	-18,7212347	-21,41035597	-19,22923541	-19,24053134	-20,33979289	-20,8852621	-20,087477	-17,74567519	-25,41159769	-16,73383986	-17,50062267	-13,75947138	-20,38663558	-26,45142854	-21,05644973	-20,78239773	-22,4441021	-17,26823264	-21,84573161	-3,603293825	-22,84276675	-20,00365793	-18,95334157	-13,73829023	-12,482029	-9,78401872	-6,42133172
G30	1,697683415	-1,340464701	0,132998154	-1,349706039	-0,9477363	-3,094605136	0,409915493	-0,206228847	-6,006758749	-7,770147583	-9,700513711	-8,730330305	-14,26296256	-16,50829435	-16,40757662	-21,09954508	-19,44915527	-19,47633551	-21,71673656	-20,27037896	-23,91279813	-24,13056527	-23,45543808	-23,62018847	-23,7901864	-26,86207044	-26,93363101	-27,71904991	-27,95764031	-23,6603041	-21,78350969	-22,54893791	-21,26310508	-24,26593961	-24,65284996	-31,63607374	-23,74209916	-19,45657049	-20,71236674	-9,865374728	-14,19100597	-26,53077131	-30,59157386	-19,07071777	-14,41470028	-16,41068483	-8,602539453	-9,863934899
G30	0,039495238	-0,174180147	-1,431130315	-6,320476835	2,412242032	1,8571074	2,257571648	-0,65507182	-7,722193203	-5,675823589	-11,21472906	-10,68020963	-13,7868871	-13,73039866	-15,20478985	-21,78895425	-21,73890841	-23,39189868	-21,35609646	-24,24435638	-27,82795829	-24,86575427	-28,71756068	-28,47872657	-21,65392396	-30,48671824	-25,02577333	-26,08878689	-27,63682335	-26,32158702	-27,67030045	-21,5451294	-16,19798917	-16,86219818	-23,65627215	-25,67094318	-26,29325232	-22,94430056	-28,94518473	-9,678166283	-16,03451408	-22,26780263	-23,81343385	-25,68778847	-21,50492327	-15,12977483	-15,71685237	-13,2348875
G30	1,997355855	0,593930887	-1,224463197	0,983995692	-0,126952392	2,811299269	-0,378864817	-1,530006691	-3,585029914	-2,764136465	-7,0294119	-9,087236502	-13,31386892	-15,75344168	-12,26993046	-16,30954356	-16,49414416	-18,14873791	-25,36042722	-20,11966124	-27,67589122	-24,83034598	-25,21032947	-30,375422	-23,07742431	-23,39511725	-27,30886468	-27,96865357	-28,63960871	-24,31552774	-25,26441263	-19,15822092	-22,11840592	-20,56199155	-28,24619573	-28,60059865	-23,16858858	-24,77470435	-28,5947955	-0,012738066	0,963181635	-23,56856556	-27,62294088	-23,30488552	-10,6209814	-13,26676484	-10,60978275	-6,989277744
G30	1,030955554	2,583112532	-0,775903528	3,812842961	0,186599303	0,753890547	-0,363491032	-1,293367238	-2,768790812	-5,499346998	-8,077589021	-10,2671536	-11,18144612	-17,15722252	-15,27314655	-15,86050384	-20,49747625	-21,85648415	-23,05102637	-23,41190384	-24,29300041	-25,08505382	-24,98312549	-23,3007997	-25,80439352	-25,6380817	-24,74337754	-24,86821603	-25,14954284	-27,82490003	-28,34419712	-20,78929469	-21,45613842	-21,81913641	-22,9280725	-23,07425537	-26,00625601	-21,66328259	-21,42351966	-9,396705071	-10,57013407	-20,17486347	-25,33334161	-16,5710522	-17,43494249	-11,53282731	-7,714451437	-9,919136592
S30	-0,831510797	-3,302244892	-4,492369362	-5,743903699	0,928199605	-4,365648524	-7,813900611	-9,955207121	-11,39391358	-19,46982946	-18,94506122	-24,32611095	-17,2577189	-22,69077615	-22,85382126	-24,84405141	-21,78250937	-23,59960267	-24,44433443	-23,29879182	-27,03345154	-24,83626807	-27,98531305	-28,96593389	-30,31987759	-25,80712426	-26,02476778	-26,95435406	-31,37660543	-28,13678471	-25,26950711	-29,1411674	-20,7289122	-23,1538497	-27,46833358	-26,77310521	-23,83675099	-29,40284405	-32,33056931	-16,09901407	-12,60747788	-30,61118095	-32,35988494	-32,47775255	-30,57754241	-31,48847269	-1,175101579	-16,0896001
S30	2,503713013	-2,773522294	-2,915749461	0,17085358	-0,285208508	-0,998600784	-13,87304875	-29,14102366	-13,6796327	-11,28734509	-16,30301186	-15,71915477	-17,42772751	-19,8446329	-13,40694844	-13,88369759	-20,04148074	-19,1481235	-19,42072489	-16,42248128	-18,54981559	-20,88019581	-21,85635357	-18,81731837	-22,92668908	-19,58142446	-23,31191515	-22,85338109	-19,30458658	-18,42369966	-20,36829595	-20,38897738	-21,55303854	-17,24381938	-21,52229256	-21,69955035	-20,81400247	-22,13317993	-19,75765756	-4,101339906	-8,006122269	-23,29611144	-25,10396284	-24,41443268	-17,51877736	-15,84335849	-14,87056176	-14,02744751
S30	5,594451002	4,203232711	-3,07650769	-2,614255086	1,892261501	0,883712022	-14,2747293	-30,56149046	-28,35444572	-31,8503605	-17,90680468	-30,58654694	-36,45545197	-32,63522958	-43,53590308	-35,88529625	-33,66890277	-34,99051662	-29,14531881	-27,10562407	-30,32851721	-33,68391708	-38,36706387	-29,12798561	-26,8959495	-27,37872425	-32,82547042	-26,51048554	-29,07707731	-24,17883981	-25,97786293	-11,5239241	-10,07511548	-26,70906199	-29,28462616	-13,41395693	-19,24503409	-15,94943885	-18,20414979	-16,86412655	-23,34553553	-23,43540137	-26,81819654	-21,85140942	-13,1876895	-11,18466359	-7,509136793	-9,070005286
S30	5,217168487	-0,711616128	2,754590884	-1,853905989	4,649788448	3,353435391	3,253308676	-2,837602743	-10,34176252	-13,40478242	-11,26170748	-16,65412861	-14,90994095	-16,73573948	-16,04918739	-18,16762056	-20,87818614	-18,96096112	-16,65497798	-18,08213057	-21,07553876	-25,09024266	-22,77990009	-20,25888211	-22,89226375	-21,2616969	-23,2434635	-23,0460677	-19,97394247	-17,61126565	-23,34879753	-16,88288778	-12,91979947	-15,68636263	-20,2173111	-20,28315934	-20,31659969	-21,35019445	-18,86300365	-9,690139433	-7,951491383	-21,83842463	-25,76365485	-19,65678044	-11,94931839	-11,26628421	-7,465579921	-2,460883345
S30	5,822928342	2,151075516	-0,052115236	3,983631153	1,699187947	2,118662659	-3,705557976	-13,75090521	-17,61595295	-15,96432194	-15,00855649	-15,32069623	-16,81956102	-18,52408534	-21,02354249	-23,7545736	-16,44994673	-21,90064217	-22,54245053	-21,50424242	-23,52903991	-24,10038573	-24,0780811	-25,11207604	-24,4986636	-29,42212773	-21,2789504	-27,10218743	-23,97770725	-25,05975638	-26,2920895	-20,99164776	-13,60587943	-14,59627095	-23,49177498	-19,37133414	-20,56384254	-28,41129771	-26,20584372	-11,09144718	-17,68063414	-21,16024821	-25,5101261	-18,64301152	-14,88387769	-10,68058859	-14,70695122	-4,935969164
S30	1,947872932	1,541182653	1,76568985	1,94178716	0,923183986	-1,935777477	-0,728670698	-11,03933685	-9,557765265	-13,20725681	-11,47943719	-14,24665383	-14,99744334	-14,60646981	-13,06441259	-13,018054	-17,43644708	-16,53045509	-15,65651659	-15,08664991	-18,09084931	-18,07831436	-16,9148292	-17,04663348	-18,56196242	-19,77702147	-19,65655952	-18,76938572	-25,42321761	-19,10606258	-19,18507162	-15,93132202	-12,92320482	-15,78433052	-19,38451445	-23,87058601	-19,72476405	-18,07564909	-15,75288485	-12,66971799	-13,83279871	-13,53399015	-14,34544125	-15,9888881	-10,22401576	-10,15778507	-6,568894564	-1,126769717
S30	3,176862208	1,280555389	-4,593433842	-1,569825622	-0,48428094	2,614925655	-3,008936066	-13,40593674	-15,25011252	-18,17976021	-17,10470262	-17,40729149	-19,2246957	-18,13724205	-22,82459097	-22,65342926	-21,41346915	-21,02547172	-23,54173651	-25,2884626	-24,84064571	-22,4473432	-24,32938917	-21,05736743	-22,5077405	-25,67763867	-25,53648986	-27,4072422	-25,99345191	-26,65146432	-26,55186983	-13,1685351	-21,14101879	-22,93363059	-27,31754846	-25,4493378	-21,84574752	-20,80373461	-24,41490827	-11,94436209	-15,62487268	-21,22391248	-28,14406801	-26,38887276	-20,32935626	-15,88822303	-13,3890078	-8,243705875
S30	1,799146715	3,321038626	-1,565934484	-2,597443207	3,607881287	3,630586118	-1,115555328	-16,44573741	-17,84022273	-19,17497172	-16,74246201	-17,87243041	-17,11495044	-18,15505482	-22,05114191	-19,06115302	-23,37779188	-21,42821472	-21,71623608	-23,96432631	-21,94326242	-25,39298604	-19,98077401	-22,12895593	-25,38997431	-26,05664805	-26,66058893	-24,24527123	-23,45775645	-27,49592069	-26,19603544	-22,1050139	-18,36079246	-21,61412295	-23,09630967	-28,86788668	-31,41987111	-20,43026793	-22,71403961	-11,58200221	-12,13407899	-24,82536513	-25,64463621	-24,59548436	-16,37222015	-15,86132613	-12,00494027	-12,92675221
S30	2,160835433	-0,178814772	-2,008601545	-3,222776897	-2,059828655	-2,198349989	0,430065152	-17,29718756	-19,61820889	-18,06879805	-18,84120766	-17,80341283	-19,73817082	-21,04244679	-23,51444548	-19,88503184	-17,08662116	-24,4911449	-22,31651571	-19,78587117	-24,34934759	-24,64573893	-22,73167526	-22,72059404	-23,29266965	-23,00240097	-22,87143723	-22,24993706	-25,79912625	-22,36322982	-25,64531399	-20,48032794	-15,37263988	-21,83007649	-24,23806464	-23,90784733	-22,18518616	-18,44817516	-21,81514973	-14,14641737	-14,65382487	-20,47224591	-25,8723951	-18,29628293	-13,0831201	-7,239308785	-3,308196882	-5,830524641
S30	3,494438224	6,413333161	-4,492311304	-1,21562323	5,403338962	1,10643416	-2,358794758	-7,765144481	-8,855027884	-16,21622524	-12,49030586	-15,34791316	-15,61249891	-16,36999287	-16,17893583	-16,53523223	-17,34820076	-18,43793399	-21,52637644	-17,05418314	-18,89932793	2,993075824	-23,07438834	-19,51068703	-19,77547156	-20,49330303	-22,97613464	-21,06368925	-20,16425177	-18,53983654	-24,17681634	-23,18989372	-16,30679428	-19,79071381	-22,04849151	-17,16950847	-19,02534198	-13,22565732	-14,5995203	-7,711731704	-9,083446745	-17,89991225	-21,57233254	-13,97229178	-15,04050495	-10,90932272	-8,672731234	-10,07072578
S30	3,527859337	2,342174136	-7,083064081	-1,016217616	7,410845662	2,191901429	-0,402263391	-6,591688809	-7,907677436	-6,658048175	-18,81622525	-14,23492623	-18,14863584	-13,70339142	-18,02897344	-14,19132	-18,46584852	-20,34321988	-20,13990175	-15,09418193	-19,7567069	-20,10512375	-16,38393027	-25,31322149	-23,06854218	-17,34378383	-20,00193202	-24,38137492	-23,21451593	-23,41907091	-24,36322439	-23,48599175	-18,21890695	-25,97300637	-24,18981933	-18,25713997	-23,67690578	-16,59606818	-14,76166027	-15,30282919	-16,88696423	-18,71128798	-24,60863347	-21,23839989	-15,30649278	-16,05309388	-12,84551926	-13,41729656
S30	2,869049384	-0,205172574	-3,629893592	-1,14136198	-1,671336114	-3,496219445	-12,78681466	-13,53549423	-10,96046926	-24,10161937	-19,02143734	-25,17191946	-26,22339249	-23,55733806	-30,99118017	-27,22665417	-24,89015265	-28,7171899	-31,19167791	-27,98632816	-34,38069423	-27,90886538	-27,14763954	-30,97826847	-29,01227771	-32,40561646	-28,66445612	-30,51138086	-28,93983302	-29,06108154	-26,51292575	-25,62407953	-25,82218202	-28,40396957	-30,0054236	-35,5941931	-28,5813843	-24,60195218	-25,79996707	-20,67168958	-22,67139255	-28,30738545	-26,71212961	-21,16373499	-3,83323222	-8,076770443	2,776196631	-3,584601057
G75	0,728070801	0,353948651	-2,495356131	-2,448821694	-0,949865492	0,741521504	0,88784667	-1,60429989	-1,336980832	-7,407245434	-8,238118818	-6,352203732	-7,436097484	-9,839726345	-14,64378278	-20,79263906	-19,53912322	-21,4848079	-21,65923625	-25,14548947	-28,55459841	-30,9581639	-30,07189467	-35,86837229	-38,58929293	-39,86834645	-42,19658255	-40,81926085	-43,9416131	-50,78741523	-50,13304798	-33,81669915	-28,8834099	-27,80900293	-50,76761246	-48,00467086	3,816391673	-57,61856376	-38,93452239	-28,21338559	-41,20729349	-42,54753074	-69,86322733	-37,33816436	-33,48291938	-32,5314925	-26,17861163	-19,86357279
G75	0,833788407	2,436070576	-5,493253716	-10,46689059	-0,749864401	0,78977692	-1,634687769	-2,777092507	-6,379581406	-5,813336247	-8,879722829	-9,231327064	-14,03880282	-13,18076109	-22,29478667	-20,5417223	-17,46180039	-22,64122356	-21,1850544	-22,34145107	-24,71005893	-33,41822077	-42,20320007	-37,88046475	-34,0510001	-45,33651295	-22,87311447	-35,02516871	-61,15643427	-43,56038334	-69,427943	-30,12200565	-22,78831338	-136,3784907	-40,47365222	-67,95926244	-61,53581708	-44,72859988	-59,69338199	-67,24201739	-58,32414386	-61,44255775	-71,44801225	-30,48795255	-23,57215739	-9,568499321	-13,23953632	-8,023741167
G75	2,40793484	3,095833129	2,678691756	3,628662229	-1,264197245	-1,517185682	1,8257345	-2,65944762	-3,2747801	-5,0114379	-10,78592458	-12,05403905	-13,17108957	-15,27303416	-15,01908979	-16,99507187	-24,57201793	-24,00200228	-26,21048698	-27,08187522	-28,64866418	-32,64911259	-35,83767211	-28,76005884	-40,42972928	-37,1800995	-36,3666745	-46,44166841	-44,3674131	-43,22510525	-53,80609564	-42,43143291	-38,32365535	-53,29552898	-51,14393595	-41,73946053	-46,64620738	-28,97130124	-39,38390806	-15,93243014	-17,1884577	-47,95754788	-53,43589381	-36,80253918	-28,6827719	-27,03027671	-20,59152193	-18,19459798
G75	-3,331303691	5,360909911	-1,708109309	4,246963229	2,92581512	3,98159016	1,555605675	0,217543256	-4,681916916	-0,991394385	-6,059225649	-4,787869434	-9,246260512	-8,720508074	-15,73041128	-14,44887762	-12,27465185	-15,23868349	-20,94866752	-18,42117908	-21,33322297	-23,93019888	-28,55294032	-26,69751074	-31,9101278	-30,97950167	-33,04555441	-37,34627605	-40,11735975	-40,02172175	-45,58123278	-40,15047685	-37,53534164	-43,45492284	-42,51175826	-35,41115463	-36,07752844	-38,17291039	-38,67543054	-13,86632513	-9,610717409	-35,92295668	-44,83047822	-41,60843295	-33,74424627	-26,93641253	-24,88625284	-22,72207361
G75	-1,981537535	1,240581131	-1,409700229	-0,685712202	-1,84259919	-0,372367146	1,266927879	-0,487163885	-0,344478361	-0,01975031	-6,501527609	-8,43894292	-11,09043375	-14,94358434	-13,58115647	-16,63922094	-21,11191753	-20,29911589	-17,41681616	-24,68526603	-28,29119022	-31,62423965	-26,30184765	-24,25701658	-29,09414333	-34,57677745	-29,89435685	-29,05123831	-37,9007779	-38,00784519	-43,92407784	-30,40994294	-23,31255126	-24,60862711	-34,69827247	-52,39717026	-50,17870755	-40,4057829	-52,85797777	-25,26977014	-22,24436859	-40,28891612	-53,08781846	-33,1958663	-35,40984272	-26,69476661	-22,21632652	-17,26841171
G75	3,004889778	4,730866637	-1,287944287	-1,986873356	-2,480779938	-0,127500466	-0,543675678	-1,216647173	-2,45519767	-2,582177328	-8,461801285	-11,25939164	-7,309005867	-18,27082112	-15,55439133	-14,86391902	-14,60930832	-21,46007308	-26,16954732	-25,33960943	-24,95144439	-29,53779754	-34,86590532	-35,87635566	-34,88793319	-29,92111903	-41,78226975	-37,9722967	-40,14889696	-44,12169818	-46,40179039	-43,01319057	-39,09157541	-46,76653957	-47,87903438	-45,23505852	-51,53122303	-34,48671041	-38,29105885	-13,73437331	-24,58740123	-40,97444796	-36,27536644	-45,58318829	-40,08650515	-35,78935067	-25,0464113	-21,29454699
G75	1,692985633	-2,03393696	-5,979429971	-3,677190262	-3,670750362	-1,349534869	-1,665928295	-0,516807848	-5,097585914	-4,766636331	-6,273171925	-8,239204074	-8,799611037	-13,59266186	-12,71505984	-15,88197428	-20,25206542	-23,39550871	-17,35346631	-19,71603715	-41,27707329	-39,72148098	-43,59567862	-45,6530194	-51,99132503	-47,53763983	-48,82528738	-50,26284439	-54,92142487	-61,05224709	-59,24598553	-26,61793789	-31,52013262	-57,25783541	-70,88798219	-55,07597072	-53,32721829	-64,91593184	-73,46547416	-52,68303126	-40,97925022	-72,72438386	-62,03614533	-19,68211298	-20,18896494	-19,25487925	-16,13796667	-11,02854174
G75	-3,230020456	-2,621252751	-1,206627159	1,280564817	2,845136627	-2,448572961	0,464545504	-0,837899155	-0,661465741	-2,830068629	-2,103255695	-8,008977302	-7,268432651	-10,99316352	-13,29932606	-13,28547291	-17,20805503	-12,15852829	-20,63526051	-19,54594061	-19,24450501	-28,25222319	-22,62071692	-26,42802983	-33,13486578	-19,88983143	-22,83560141	-32,65249042	-41,32885288	-42,57998478	-35,89163867	-21,44447661	-22,92177379	-21,96744405	-21,29216891	-33,96303083	-35,33181355	-45,59830424	-36,34844252	-4,595506448	-17,23786831	-34,18510489	-28,83401106	-29,12563047	-30,30912858	-22,66823953	-19,62527965	-11,3808299
G75	4,649373957	-0,15280992	-2,387162936	0,834011626	-0,209521242	2,252894909	0,835592625	0,059957725	-3,658097339	-7,375244771	-8,344895187	-13,08993241	-15,76323139	-12,04683729	-15,88432713	-18,18592915	-19,4214918	-24,31665185	-26,71230414	-27,09342241	-31,19141738	-35,99476144	-34,49391758	-41,09125281	-35,79587137	-38,28699442	-44,03238035	-45,67567247	-42,76594474	-45,99904739	-52,6186623	-39,27101198	-30,80108863	-29,28171705	-38,65125499	-46,22394347	-43,75163729	-48,18889963	-47,76183384	-23,11687844	-27,55802525	-48,83762568	-52,24740371	-45,5482372	-30,61143115	-29,76676123	-24,83842165	-16,20243022
G75	2,358572897	-2,206732398	-3,013922876	2,641856654	-4,948864377	-0,531413126	-2,459613478	-2,401685562	-4,47151154	-7,317273532	-10,05086772	-13,40992756	-18,21852248	-14,14907593	-17,16349145	-20,15579839	-19,85875932	-23,4601585	-34,65078826	-39,54654457	-40,72659573	-40,14491719	-55,40486718	-20,95210537	-48,77107689	-64,16994482	-55,76082353	-45,86132911	-50,8517033	-61,59612406	-60,39664896	-28,27919538	-24,20510209	-59,67578138	-63,71300416	-75,72893125	-60,44747149	-63,9108852	-59,08582001	-45,1792868	-63,16870082	-66,05501267	-70,99829318	-48,29572196	-31,11654507	-28,08068202	-20,34161425	-21,67670521
G75	4,117029322	2,745277605	-8,41143036	-4,939738867	2,267616548	3,647563511	1,004673039	-0,98067508	-0,61312252	-2,944576847	-2,966973834	-8,097607392	-6,907563077	-14,38919334	-14,41569167	-16,04863373	-19,37742331	-21,21158056	-21,83163272	-25,78670314	-27,86979678	-28,89165018	-31,50090516	-30,17910474	-36,67510658	-37,9377736	-40,3230982	-41,49181289	-43,31214053	-43,31421847	-49,46238417	-31,65400899	-15,38776938	-50,75028616	-49,42698855	-43,93499801	-51,03726935	-35,74014303	-45,91067002	-9,314635505	-14,45867658	-36,02884004	-60,5290811	-40,62894452	-31,02531121	-23,15828994	-22,16269525	-18,77326706
G75	3,943648989	1,712347477	-2,362813959	3,169233542	-2,132620147	-1,010014096	2,094460572	-4,164819336	-4,76288915	-6,55842088	-7,735955377	-12,35417157	-9,75860718	-12,93270341	-16,9467637	-21,01431356	-24,79748812	-26,16705311	-27,48242945	-32,63404768	-34,55791866	-35,17994478	-40,26521731	-41,04297252	-43,48948296	-46,79807478	-48,9808588	-54,97224536	-55,0534998	-58,0397859	-51,61825261	-47,02650941	-37,70302481	-53,89776681	-65,42785783	-51,2376027	-50,70247793	-39,17909499	-27,86676014	-7,800942837	-9,196691288	-32,78918604	-37,23580484	-34,85211566	-27,58857365	-23,80936796	-25,12812679	-24,24467304
S75	1,519787249	-1,161176877	3,018933866	-0,010982458	0,388993472	2,935292009	111,543127	8,07579483	-52,57247837	-81,42340589	-26,28624317	-76,08961567	-69,09015289	-66,22139003	-52,3269106	-59,41055055	-66,54147878	-71,25463073	-70,89706483	-69,54382979	-64,53842096	-63,90050765	-52,18912566	-77,72224837	-64,11340145	-58,69675206	-65,60009904	-63,21961966	-69,52043224	-70,78251813	-66,29205599	-26,86564842	-5,528328393	-55,9445763	-49,77792783	-53,9982266	-57,98150442	-54,40536176	-65,505587	-54,78870954	-54,92136244	-68,12505003	-54,66879991	-7,001933684	-1,663935928	-0,156591452	-3,60307442	-4,7773499
S75	4,247349584	-0,04211286	-2,938318755	-2,313293267	-1,951378079	3,647652195	2,32030032	31,93141122	-25,34888693	-52,49153527	-120,4141356	-2,763476875	23,27784934	-39,61963315	-47,89118703	-68,68061922	-35,95004371	-32,06202285	-60,3609395	-66,98503928	-73,21463514	-39,19952365	-65,85193361	-72,20608214	-65,324438	-71,10691282	-61,69159374	-71,6749748	-70,30359328	-63,67912702	-84,81804109	-25,15685138	-16,21943602	-37,11221634	-64,98902043	-67,02009208	-55,36846262	-61,83868904	-66,44365235	-42,36046159	-52,45458727	-69,14826827	-81,63520127	-27,12814277	-19,94596634	-15,92116955	-11,39099798	-6,10281361
S75	1,995938169	2,080149279	1,052517856	-1,068054621	0,791476524	-1,659303341	0,47391811	-33,05494823	39,24033649	8,961218742	21,68808394	-45,71739004	11,57543888	30,80076293	-44,3477523	-69,5193003	-78,12640729	-66,64062659	-62,87672241	-52,88722726	-45,16572916	-61,71413272	-43,16319909	-28,74315608	-63,12377119	-72,48681418	-57,36004666	-55,00709287	-73,96016443	-56,98388853	-72,60763754	-21,43612381	-20,67219924	-64,96422559	-61,9006136	-65,30995892	-63,4967758	-67,68445472	-68,35686416	-41,92922177	-35,70312844	-75,93175079	-75,68294641	-24,87020727	-30,99843084	-13,01129774	-12,03683329	-8,56867128
S75	-2,495484889	1,68006438	-1,758133333	1,127279415	1,127153399	-0,926308523	28,64352969	-8,45189302	-1,604366411	-33,11055802	5,771148394	-16,64579296	-27,02244847	-8,474821209	-16,55992967	0,237737153	26,57789483	33,19378346	-0,591853176	-11,9696163	-15,81987415	-17,96037429	-25,31089349	-29,5329285	-40,69742642	-27,67141744	-23,99266497	-29,17840594	-29,04967829	-44,24761581	-42,76334781	-20,00558259	-13,59220362	-34,92784629	-32,60800325	-12,4775035	-17,48658408	-28,3664483	-27,13531711	-6,782753546	-7,167844389	-18,07080984	-19,62064763	-18,17219558	-14,78490706	-11,97362211	-9,709745309	-5,289072037
S75	1,206401837	-3,242147234	-0,174921728	-1,203128976	2,660570134	-2,386518004	52,53897179	44,6564133	35,02186777	-32,3839562	-81,83444326	-67,05357061	-74,78534229	-83,10392775	-81,37417307	-80,17578875	-69,2883452	-69,86725347	-77,99049008	-65,66857531	-78,09656267	-69,02458575	-74,73278956	-79,85448033	-78,35745506	-74,17144657	-89,68147577	-89,14010065	-88,33146504	-79,9869014	-78,20754919	-42,36264451	-26,44494536	-69,23443023	-75,26509489	-86,40102045	-75,44669382	-56,05427623	-70,99313948	-67,42715853	-61,73906428	-76,02360675	-87,13989466	-22,06447248	-22,48323468	-13,40173454	-2,642063127	-7,234906733
S75	0,499000273	2,793849624	2,544202681	-1,010029995	4,490997173	1,040249974	64,04263705	-1,276964404	32,48242897	-81,31365077	-66,71178293	-53,25260051	-65,9572004	-57,20439266	-62,70801542	-60,03298798	-71,22561235	-59,21104331	-45,40427566	-98,77722301	-82,13555695	-78,53567152	-104,3546808	-105,5703029	-98,09552332	-108,6777096	-91,48517901	-99,13748009	-110,7956017	-110,4861587	-111,3402575	-8,591329772	-13,1843523	-89,32444037	-83,21869119	-105,153628	-103,860567	-103,3692532	-112,2283402	-116,6764133	-115,7346949	-109,798492	-106,2357735	-6,034267794	-4,789626665	-4,461653636	-0,026794318	-32,04115547
S75	-0,313716314	1,029534719	-3,965324315	-3,498214245	2,185177344	0,50827439	-52,70550346	-56,68778165	-60,70854076	-57,79920506	-68,50770965	-29,61802977	-48,82615641	-52,15280655	-57,20234204	-49,90977038	-66,52927332	-53,94548391	-52,28755882	-61,50825542	-61,84765279	-57,02325849	-59,30323452	-50,93600621	-48,184533	-61,91230321	-60,13151304	-56,89631697	-73,6038927	-56,41346082	-72,5575171	-22,30663281	-14,97808095	-45,88820014	-67,42404676	-53,20249979	-50,23230124	-60,74312505	-69,66929491	-36,4654819	-37,22165349	-76,9149938	-72,71303114	-17,36355449	-10,0889511	-10,24324787	-4,842991293	-3,023858298
S75	12,27575599	5,807385948	-5,774931397	-0,959842164	-0,097463044	1,034055277	-4,814899468	-42,55432686	-52,19764216	-74,34336185	-45,11322859	-61,40788558	-67,40573074	-51,21119962	-68,54918172	-68,22272247	-74,74520594	-64,77925027	-66,57550302	-47,43027435	-63,53472647	-65,71469833	-80,63027171	-66,01716948	-66,94952474	-65,56695839	-66,8591879	-58,46911353	-66,2176939	-62,00438173	-75,5756861	-29,94503833	-24,65704123	-68,64200613	-58,40507848	-71,53385438	-63,92776286	-63,39561213	-72,43370789	-44,66825518	-56,80247668	-67,64613602	-70,61746638	-35,80533881	-24,28019165	-20,88055898	-14,08284342	-8,920713749
S75	21,55965328	1,807772974	-7,596589047	-0,185447098	3,521189254	0,006818152	60,14552264	11,29860775	0,593454986	-5,764952447	15,6199879	41,98299489	3,845150926	-51,23863108	-18,74549445	-62,81173641	-19,52448785	-17,59224741	20,71294308	47,31409572	-20,6760523	14,67641616	-41,44710824	-40,9393043	5,332514124	-73,17170265	-33,51401331	-42,71132213	-21,13499951	-50,59615216	-47,58554496	-9,586567184	-3,30883191	1,07166367	-53,69870488	-54,20590347	-82,79231488	-82,25762373	-68,90243403	-65,63267485	-54,96878495	-58,86047513	-63,02208823	-13,27647152	-8,181832031	-8,016817623	-9,739395043	-6,521168231
S75	0,09558382	2,536950868	-4,245045802	1,272203609	-2,330612581	0,514980354	-12,02764282	-1,006570158	28,57155629	-19,94918339	-17,56870193	-20,32567427	-38,76125255	-31,43623992	-28,24034986	-35,57451341	-39,66635617	-54,49052387	-13,58093233	-43,60232041	-59,78848454	-74,34847479	-75,07838885	-68,47665359	-66,98414774	-57,33050194	-53,35246292	-67,39305608	-54,71877768	-57,56030742	-71,95055356	-22,03788653	-20,26992194	-55,49649745	-66,07781719	-41,46421093	-54,07385511	-61,59385654	-56,20553486	-40,52369865	-53,92791574	-69,26187076	-76,21310116	-24,39188723	-14,37703292	-16,6927925	-13,58477312	-9,977011897
S75	0,746122362	-0,58172404	-1,327471921	1,231479501	-0,763648604	0,952413197	36,43415475	-24,71760996	-46,09763118	0,149650795	-33,435327	-59,92120572	-53,65930295	-66,67971656	-49,85945241	-76,49075652	-63,33258965	-45,68273141	-64,329654	-69,33511203	-69,37544228	-61,59154731	-73,08628836	-72,42194411	-68,66984831	-55,68893983	-67,54395668	-68,36998488	-64,30869968	-73,06826615	-65,7749076	-12,39924482	-12,56374725	-58,6299689	-67,1780523	-61,98658545	-67,33753494	-73,98316082	-74,49640968	-58,41480666	-59,53963596	-62,5103412	-56,00877471	-17,98144252	-3,587481207	-2,856266315	-3,64921441	-2,810066236
S75	2,847830078	3,756600514	-5,133542202	-3,31162158	1,038140506	3,075523645	27,28794407	-13,37597475	9,978580321	-10,83016131	-39,91283893	-40,48836512	-39,52958508	-39,64169959	-43,51878909	-18,42738235	-23,47167462	-52,37881622	-41,80848573	-41,65069991	-22,6025297	-57,1928253	-31,89562098	-38,33910309	-56,99748332	-55,25001712	10,84313596	-53,37695078	-35,62128393	-58,03649482	-53,53181	-50,33608714	-43,705412	-52,4062809	-64,03684394	-51,83474062	-58,69016736	-47,10524795	-62,8496359	-12,10333297	-17,35526387	-48,35213943	-50,37089099	-40,58558771	-30,5161811	-25,87962399	-25,6595488	-15,62807539
