## Supplemental Dataset 2 for "Intermanual transfer of visuomotor adaptation is related to awareness"

Order of exclusion and inclusion of awareness test
	exclusion first: 1
Group	inclusion first: 0
G30	0
G30	0
G30	0
G30	1
G30	1
G30	1
G30	1
G30	0
G30	0
G30	1
G30	1
G30	0
S30	1
S30	1
S30	1
S30	1
S30	1
S30	1
S30	0
S30	0
S30	0
S30	0
S30	0
S30	0
G75	1
G75	1
G75	0
G75	0
G75	1
G75	0
G75	0
G75	1
G75	1
G75	1
G75	0
G75	0
S75	0
S75	1
S75	1
S75	0
S75	0
S75	1
S75	0
S75	1
S75	1
S75	0
S75	1
S75	0
